# Analytical kinetic model of native tandem promoters in *E. coli*

**DOI:** 10.1101/2021.11.19.468961

**Authors:** Vatsala Chauhan, Mohamed N.M. Bahrudeen, Cristina S.D. Palma, Ines S.C. Baptista, Bilena L.B. Almeida, Suchintak Dash, Vinodh Kandavalli, Andre S. Ribeiro

**Affiliations:** Laboratory of Biosystem Dynamics, Faculty of Medicine and Health Technology, Tampere University, Finland; Department of Cell and Molecular Biology, Uppsala University, Uppsala, Sweden

## Abstract

Closely spaced promoters in tandem formation are abundant in bacteria. We investigated the evolutionary conservation, biological functions, and the RNA and single-cell protein expression of genes regulated by tandem promoters in *E. coli*. We also studied the sequence (distance between transcription start sites ‘*d_TSS_’*, pause sequences, and distances from oriC) and potential influence of the input transcription factors of these promoters. From this, we propose an analytical model of gene expression based on measured expression dynamics, where RNAP-promoter occupancy times and *d_TSS_* are the key regulators of transcription interference due to TSS occlusion by RNAP at one of the promoters (when *d_TSS_* ≤ 35 bp) and RNAP occupancy of the downstream promoter (when *d_TSS_* > 35 bp). Occlusion and downstream promoter occupancy are modeled as linear functions of occupancy time, while the influence of *d_TSS_ i*s implemented by a continuous step function, fit to *in vivo* data on mean single-cell protein numbers of 30 natural genes controlled by tandem promoters. The best-fitting step is at 35 bp, matching the length of DNA occupied by RNAP in the open complex formation. This model accurately predicts the squared coefficient of variation and skewness of the natural single-cell protein numbers as a function of *d_TSS_*. Additional predictions suggest that promoters in tandem formation can cover a wide range of transcription dynamics within realistic intervals of parameter values. By accurately capturing the dynamics of these promoters, this model can be helpful to predict the dynamics of new promoters and contribute to the expansion of the repertoire of expression dynamics available to synthetic genetic constructs.

**Author Summary:** Tandem promoters are common in nature, but investigations on their dynamics have so far largely relied on synthetic constructs. Thus, their regulation and potentially unique dynamics remain unexplored. We first performed a comprehensive exploration of the conservation of genes regulated by these promoters in *E. coli* and the properties of their input transcription factors. We then measured protein and RNA levels expressed by 30 *Escherichia coli* tandem promoters, to establish an analytical model of the expression dynamics of genes controlled by such promoters. We show that start site occlusion and downstream RNAP occupancy can be realistically captured by a model with RNAP binding affinity, the time length of open complex formation, and the nucleotide distance between transcription start sites. This study contributes to a better understanding of the unique dynamics tandem promoters can bring to the dynamics of gene networks and will assist in their use in synthetic genetic circuits.
