## Supplementary material for "Analytical kinetic model of native tandem promoters in *E. coli*": Gene Ontology table

### Sheet: Sheet 1
Analysis Type and Release Date:	PANTHER Overrepresentation Test. Release date: 2021.02.24.
Annotation Version and Release Date:	GO Ontology database DOI: 10.5281/zenodo.4735677. Release date: 2021.05.01
Analyzed List:	upload_1 (Escherichia coli)
Reference List:	Escherichia coli (all genes in database)
Test Type:	FISHER
Correction:	False discovery rate
GO biological process complete	GO Ids	E. coli - REFLIST (4390)	No. genes of the cohort (95)	Over/Under represented	Fold Enrichment	Raw P-value	Corrected P-value
oxoacid metabolic process	43436	530	26	+	2.27	5.72e-05	>0.05
carboxylic acid metabolic process	19752	505	25	+	2.29	7.4e-05	>0.05
organic acid metabolic process	6082	542	26	+	2.22	0.000112	>0.05
glycolytic process	6096	19	5	+	12.16	0.000119	>0.05
ATP generation from ADP	6757	20	5	+	11.55	0.000146	>0.05
glycolytic process through fructose-6-phosphate	61615	3	3	+	46.21	0.000176	>0.05
ADP metabolic process	46031	21	5	+	11	0.000177	>0.05
small molecule biosynthetic process	44283	319	18	+	2.61	0.000193	>0.05
purine ribonucleoside diphosphate metabolic process	9179	22	5	+	10.5	0.000214	>0.05
purine nucleoside diphosphate metabolic process	9135	22	5	+	10.5	0.000214	>0.05
ribonucleoside diphosphate metabolic process	9185	23	5	+	10.05	0.000256	>0.05
positive regulation of transcription, DNA-templated	45893	97	9	+	4.29	0.000354	>0.05
positive regulation of RNA biosynthetic process	1902680	97	9	+	4.29	0.000354	>0.05
positive regulation of nucleic acid-templated transcription	1903508	97	9	+	4.29	0.000354	>0.05
nucleotide phosphorylation	46939	25	5	+	9.24	0.000359	>0.05
nucleoside diphosphate phosphorylation	6165	25	5	+	9.24	0.000359	>0.05
positive regulation of cellular metabolic process	31325	122	10	+	3.79	0.000417	>0.05
biological_process	8150	3384	87	+	1.19	0.000432	>0.05
Unclassified		1006	8	-	0.37	0.000432	>0.05
positive regulation of RNA metabolic process	51254	101	9	+	4.12	0.000467	>0.05
positive regulation of nucleobase-containing compound metabolic process	45935	103	9	+	4.04	0.000533	>0.05
positive regulation of metabolic process	9893	127	10	+	3.64	0.000562	>0.05
nucleoside diphosphate metabolic process	9132	29	5	+	7.97	0.000656	>0.05
positive regulation of cellular biosynthetic process	31328	108	9	+	3.85	0.000735	>0.05
positive regulation of macromolecule biosynthetic process	10557	109	9	+	3.82	0.000782	>0.05
positive regulation of biosynthetic process	9891	110	9	+	3.78	0.000831	>0.05
monocarboxylic acid metabolic process	32787	218	13	+	2.76	0.00103	>0.05
positive regulation of cellular process	48522	139	10	+	3.32	0.00108	>0.05
pyruvate metabolic process	6090	34	5	+	6.8	0.00125	>0.05
regulation of catabolic process	9894	20	4	+	9.24	0.00145	>0.05
positive regulation of nitrogen compound metabolic process	51173	120	9	+	3.47	0.00148	>0.05
positive regulation of biological process	48518	146	10	+	3.17	0.00154	>0.05
carboxylic acid biosynthetic process	46394	203	12	+	2.73	0.00174	>0.05
positive regulation of macromolecule metabolic process	10604	123	9	+	3.38	0.00174	>0.05
negative regulation of DNA-templated transcription, termination	60567	9	3	+	15.4	0.00176	>0.05
negative regulation of protein-containing complex disassembly	43242	9	3	+	15.4	0.00176	>0.05
organic acid biosynthetic process	16053	207	12	+	2.68	0.00204	>0.05
canonical glycolysis	61621	2	2	+	46.21	0.00259	>0.05
glycolytic process through glucose-6-phosphate	61620	2	2	+	46.21	0.00259	>0.05
NADH regeneration	6735	2	2	+	46.21	0.00259	>0.05
glucose catabolic process to pyruvate	61718	2	2	+	46.21	0.00259	>0.05
response to abiotic stimulus	9628	247	13	+	2.43	0.00299	>0.05
regulation of transcription, DNA-templated	6355	342	16	+	2.16	0.00342	>0.05
regulation of nucleic acid-templated transcription	1903506	348	16	+	2.12	0.00394	>0.05
small molecule metabolic process	44281	876	31	+	1.64	0.00414	>0.05
L-serine metabolic process	6563	13	3	+	10.66	0.00422	>0.05
negative regulation of protein catabolic process	42177	3	2	+	30.81	0.00426	>0.05
NADH metabolic process	6734	3	2	+	30.81	0.00426	>0.05
NAD metabolic process	19674	3	2	+	30.81	0.00426	>0.05
organic hydroxy compound biosynthetic process	1901617	28	4	+	6.6	0.00431	>0.05
monocarboxylic acid biosynthetic process	72330	47	5	+	4.92	0.00454	>0.05
biosynthetic process	9058	967	33	+	1.58	0.00568	>0.05
organonitrogen compound metabolic process	1901564	972	33	+	1.57	0.00582	>0.05
regulation of cellular macromolecule biosynthetic process	2000112	395	17	+	1.99	0.00623	>0.05
ATP metabolic process	46034	51	5	+	4.53	0.00625	>0.05
regulation of protein catabolic process	42176	4	2	+	23.11	0.0063	>0.05
cellular response to starvation	9267	32	4	+	5.78	0.00662	>0.05
negative regulation of cellular component organization	51129	16	3	+	8.66	0.00698	>0.05
regulation of RNA biosynthetic process	2001141	361	16	+	2.05	0.0073	>0.05
organic substance biosynthetic process	1901576	953	32	+	1.55	0.00807	>0.05
glucose catabolic process	6007	5	2	+	18.48	0.0087	>0.05
L-serine biosynthetic process	6564	5	2	+	18.48	0.0087	>0.05
regulation of RNA metabolic process	51252	374	16	+	1.98	0.00877	>0.05
cellular response to nutrient levels	31669	35	4	+	5.28	0.00881	>0.05
response to cold	9409	18	3	+	7.7	0.00929	>0.05
negative regulation of nitrogen compound metabolic process	51172	163	9	+	2.55	0.01	>0.05
regulation of nucleobase-containing compound metabolic process	19219	384	16	+	1.93	0.0104	>0.05
regulation of primary metabolic process	80090	452	18	+	1.84	0.0105	>0.05
regulation of cellular metabolic process	31323	454	18	+	1.83	0.0108	>0.05
negative regulation of catabolic process	9895	6	2	+	15.4	0.0114	>0.05
regulation of gene expression	10468	413	17	+	1.9	0.0119	>0.05
regulation of macromolecule biosynthetic process	10556	414	17	+	1.9	0.012	>0.05
regulation of cellular biosynthetic process	31326	416	17	+	1.89	0.0123	>0.05
cellular amino acid biosynthetic process	8652	140	8	+	2.64	0.0125	>0.05
regulation of biosynthetic process	9889	420	17	+	1.87	0.0128	>0.05
cellular amino acid metabolic process	6520	259	12	+	2.14	0.0137	>0.05
cellular response to phosphate starvation	16036	7	2	+	13.2	0.0145	>0.05
ion transport	6811	365	15	+	1.9	0.0149	>0.05
response to starvation	42594	42	4	+	4.4	0.0156	>0.05
response to osmotic stress	6970	43	4	+	4.3	0.0168	>0.05
negative regulation of transcription, DNA-templated	45892	120	7	+	2.7	0.0174	>0.05
fatty acid metabolic process	6631	67	5	+	3.45	0.0176	>0.05
alcohol biosynthetic process	46165	8	2	+	11.55	0.0179	>0.05
response to salt stress	9651	8	2	+	11.55	0.0179	>0.05
negative regulation of macromolecule metabolic process	10605	181	9	+	2.3	0.0184	>0.05
serine family amino acid biosynthetic process	9070	24	3	+	5.78	0.0186	>0.05
lipid modification	30258	24	3	+	5.78	0.0186	>0.05
regulation of biological process	50789	647	23	+	1.64	0.0187	>0.05
response to stress	6950	553	20	+	1.67	0.0194	>0.05
cellular process	9987	2971	75	+	1.17	0.0195	>0.05
biological regulation	65007	764	26	+	1.57	0.0196	>0.05
regulation of metabolic process	19222	481	18	+	1.73	0.0201	>0.05
negative regulation of metabolic process	9892	184	9	+	2.26	0.0201	>0.05
fatty acid biosynthetic process	6633	25	3	+	5.55	0.0206	>0.05
response to nutrient levels	31667	46	4	+	4.02	0.0207	>0.05
proteolysis involved in cellular protein catabolic process	51603	9	2	+	10.27	0.0216	>0.05
regulation of cellular ketone metabolic process	10565	9	2	+	10.27	0.0216	>0.05
response to stimulus	50896	929	30	+	1.49	0.0219	>0.05
cellular biosynthetic process	44249	938	30	+	1.48	0.0225	>0.05
negative regulation of RNA biosynthetic process	1902679	128	7	+	2.53	0.0235	>0.05
negative regulation of nucleic acid-templated transcription	1903507	128	7	+	2.53	0.0235	>0.05
regulation of developmental process	50793	48	4	+	3.85	0.0236	>0.05
regulation of cell morphogenesis	22604	48	4	+	3.85	0.0236	>0.05
regulation of anatomical structure morphogenesis	22603	48	4	+	3.85	0.0236	>0.05
regulation of cell shape	8360	48	4	+	3.85	0.0236	>0.05
regulation of nitrogen compound metabolic process	51171	444	17	+	1.77	0.0242	>0.05
external encapsulating structure organization	45229	101	6	+	2.75	0.0251	>0.05
protein peptidyl-prolyl isomerization	413	10	2	+	9.24	0.0255	>0.05
peptidyl-proline modification	18208	10	2	+	9.24	0.0255	>0.05
cellular protein catabolic process	44257	10	2	+	9.24	0.0255	>0.05
primary metabolic process	44238	1713	48	+	1.29	0.0257	>0.05
peptidoglycan metabolic process	270	75	5	+	3.08	0.0265	>0.05
glycosaminoglycan metabolic process	30203	75	5	+	3.08	0.0265	>0.05
cell communication	7154	162	8	+	2.28	0.0266	>0.05
regulation of DNA-templated transcription, termination	31554	28	3	+	4.95	0.027	>0.05
purine-containing compound metabolic process	72521	103	6	+	2.69	0.0272	>0.05
purine ribonucleotide metabolic process	9150	76	5	+	3.04	0.0277	>0.05
negative regulation of RNA metabolic process	51253	134	7	+	2.41	0.0289	>0.05
regulation of macromolecule metabolic process	60255	465	17	+	1.69	0.0291	>0.05
aminoglycan metabolic process	6022	77	5	+	3	0.0291	>0.05
regulation of protein-containing complex disassembly	43244	29	3	+	4.78	0.0293	>0.05
tricarboxylic acid cycle	6099	29	3	+	4.78	0.0293	>0.05
viral entry into host cell	46718	11	2	+	8.4	0.0298	>0.05
entry into host	44409	11	2	+	8.4	0.0298	>0.05
cell wall organization	71555	78	5	+	2.96	0.0304	>0.05
negative regulation of nucleobase-containing compound metabolic process	45934	136	7	+	2.38	0.0309	>0.05
negative regulation of biological process	48519	225	10	+	2.05	0.0315	>0.05
purine nucleotide metabolic process	6163	82	5	+	2.82	0.0363	>0.05
alpha-amino acid biosynthetic process	1901607	111	6	+	2.5	0.0367	>0.05
negative regulation of protein metabolic process	51248	32	3	+	4.33	0.037	>0.05
organic substance metabolic process	71704	1976	53	+	1.24	0.0377	>0.05
protein hexamerization	34214	13	2	+	7.11	0.039	>0.05
lysine biosynthetic process via diaminopimelate	9089	13	2	+	7.11	0.039	>0.05
diaminopimelate metabolic process	46451	13	2	+	7.11	0.039	>0.05
positive regulation of DNA-templated transcription, initiation	2000144	13	2	+	7.11	0.039	>0.05
response to temperature stimulus	9266	85	5	+	2.72	0.0411	>0.05
regulation of cellular amine catabolic process	33241	1	1	+	46.21	0.0419	>0.05
regulation of arginine catabolic process	1900081	1	1	+	46.21	0.0419	>0.05
regulation of arginine biosynthetic process	1900079	1	1	+	46.21	0.0419	>0.05
tyrosine transport	15828	1	1	+	46.21	0.0419	>0.05
cellular stress response to acid chemical	97533	1	1	+	46.21	0.0419	>0.05
stress response to acid chemical	97532	1	1	+	46.21	0.0419	>0.05
positive regulation of lipid biosynthetic process	46889	1	1	+	46.21	0.0419	>0.05
aspartyl-tRNA aminoacylation	6422	1	1	+	46.21	0.0419	>0.05
periplasmic space organization	43580	1	1	+	46.21	0.0419	>0.05
hexuronide transport	15778	1	1	+	46.21	0.0419	>0.05
positive regulation of fatty acid biosynthetic process	45723	1	1	+	46.21	0.0419	>0.05
hexuronate transmembrane transport	15736	1	1	+	46.21	0.0419	>0.05
uronic acid transmembrane transport	15735	1	1	+	46.21	0.0419	>0.05
'de novo' cotranslational protein folding	51083	1	1	+	46.21	0.0419	>0.05
detection of virus	9597	1	1	+	46.21	0.0419	>0.05
transcription-coupled nucleotide-excision repair	6283	1	1	+	46.21	0.0419	>0.05
response to chromate	46687	1	1	+	46.21	0.0419	>0.05
toxin biosynthetic process	9403	1	1	+	46.21	0.0419	>0.05
regulation of arginine metabolic process	821	1	1	+	46.21	0.0419	>0.05
ethanol biosynthetic process	6115	1	1	+	46.21	0.0419	>0.05
transcription-coupled nucleotide-excision repair, DNA damage recognition	716	1	1	+	46.21	0.0419	>0.05
nucleotide-excision repair, DNA damage recognition	715	1	1	+	46.21	0.0419	>0.05
regulation of cellular amino acid biosynthetic process	2000282	1	1	+	46.21	0.0419	>0.05
response to cation stress	43157	1	1	+	46.21	0.0419	>0.05
proline import across plasma membrane	1905647	1	1	+	46.21	0.0419	>0.05
positive regulation of fatty acid metabolic process	45923	1	1	+	46.21	0.0419	>0.05
protein complex oligomerization	51259	59	4	+	3.13	0.0435	>0.05
regulation of small molecule metabolic process	62012	14	2	+	6.6	0.0439	>0.05
regulation of cellular catabolic process	31329	14	2	+	6.6	0.0439	>0.05
negative regulation of cellular macromolecule biosynthetic process	2000113	148	7	+	2.19	0.0449	>0.05
regulation of DNA-templated transcription, initiation	2000142	36	3	+	3.85	0.0486	>0.05
lysine biosynthetic process	9085	15	2	+	6.16	0.0491	>0.05
hyperosmotic response	6972	15	2	+	6.16	0.0491	>0.05
protein catabolic process	30163	15	2	+	6.16	0.0491	>0.05
regulation of single-species biofilm formation	1900190	15	2	+	6.16	0.0491	>0.05
peptidoglycan turnover	9254	15	2	+	6.16	0.0491	>0.05
proteolysis	6508	120	6	+	2.31	0.0498	>0.05
