## Supplementary material for "Analytical kinetic model of native tandem promoters in *E. coli*": Tandem promoter genes' protein statistics table

### Sheet: 1 (1X)  
Data:	Flow-cytometry (FITC-H channel) in AU
Media:	M9 media (1X)
Data processing:	Gating
Number of events:	> 40000
Number of biological repeats:		3
Gene	Distance between TSSs (bp)	Mean				CV2				Skewness
		Replicate 1	Replicate 2	Replicate 3	Average	Replicate 1	Replicate 2	Replicate 3	Average	Replicate 1	Replicate 2	Replicate 3	Average
MG1655	0	1074.26	1086.34	1062.67	1074.42	0.393525	0.379387	0.395974	0.389629	0.560044	0.52662	0.560214	0.548959
fabI	3	1647.35	1739.59	1781.24	1722.73	1.22092	1.3519	1.35618	1.30967	4.63535	4.01452	4.00738	4.21908
ucpA	7	1009.04	998.631	995.03	1000.9	0.428438	0.426311	0.432127	0.428958	0.463904	0.476214	0.438017	0.459378
lysU	8	2292.19	2252.49	2280.21	2274.96	0.289563	0.28868	0.283447	0.28723	0.667896	0.698345	0.663766	0.676669
xdhA	8	1074.45	1128.55	1090.67	1097.89	0.403596	0.384689	0.404876	0.39772	0.56291	0.557726	0.890215	0.670284
csgD	9	1091.28	1088.55	1168.88	1116.24	0.43851	0.403718	0.3993	0.413843	1.92836	0.545109	1.18729	1.22025
osmC	10	931.815	912.191	976.075	940.027	0.468186	0.474759	0.427492	0.456812	0.585375	0.503066	0.456459	0.514966
fadR	11	1330.99	1287.3	1339.31	1319.2	0.342272	0.354994	0.349705	0.34899	0.603225	0.696926	0.6454	0.648517
cirA	13	1068.84	1060.06	1065.9	1064.93	0.408536	0.406705	0.407497	0.407579	0.552227	0.513736	0.557026	0.540996
bhsA	14	1066.22	1111.01	1081.77	1086.33	0.38969	0.376758	0.379521	0.38199	0.616064	0.54968	0.617171	0.594305
serC	16	1377.28	1379.81	1364.61	1373.9	0.572453	0.557609	0.558639	0.5629	1.62466	1.58376	1.5694	1.59261
sohB	17	1305.21	1252.02	1241.23	1266.15	0.344673	0.35682	0.360918	0.354137	0.641514	0.664258	0.635904	0.647225
fkpA	26	1151.44	1142.63	1055.07	1116.38	0.393309	0.388009	0.405137	0.395485	0.609735	0.58589	0.509567	0.568397
pfkB	28	1091.04	1090.53	1073.21	1084.93	0.40949	0.40507	0.418901	0.411154	0.64657	0.614738	0.633443	0.631584
mfd	36	1204.14	1096.68	1236.69	1179.17	0.375339	0.392484	0.359734	0.375852	0.620072	0.534805	0.618465	0.591114
gpmA	38	3896.57	3900.62	3821.52	3872.91	0.222877	0.223935	0.22707	0.224628	0.620617	0.647656	0.659347	0.64254
acnB	45	3996.83	3935.38	3752.97	3895.06	0.223826	0.228052	0.243144	0.231674	0.825123	0.86339	0.846478	0.844997
pfkA	48	2010.33	2055.85	2024.97	2030.38	0.334293	0.315722	0.329577	0.326531	1.06899	0.741911	0.709593	0.840165
ugpB	48	971.498	980.604	961.891	971.331	0.440383	0.442623	0.445529	0.442845	0.458903	0.480619	0.456294	0.465272
cspA	51	9260.1	9074.83	8850.77	9061.9	0.226793	0.236391	0.224391	0.229192	1.75878	1.74229	1.65027	1.71711
dapB	55	1369.21	1377.19	1358.52	1368.31	0.33921	0.32572	0.331941	0.33229	0.664336	0.602989	0.609133	0.625486
phoH	73	1188.19	1157.55	1163.96	1169.9	0.361908	0.375614	0.372349	0.369957	0.58366	0.5811	0.639667	0.601476
aspS	84	1959.59	1939.13	1920.7	1939.8	0.30687	0.304177	0.309961	0.307003	0.649261	0.651844	0.634799	0.645301
bolA	85	1477.71	1466.26	1461.57	1468.51	0.348464	0.362091	0.361547	0.357367	0.716832	0.718526	0.729557	0.721638
gltA	97	2344.61	2333.31	2285.09	2321.01	0.276065	0.27313	0.281252	0.276816	0.672984	0.658307	0.71542	0.682237
cspI	100	994.784	968.008	972.569	978.454	0.591025	0.483112	0.452731	0.508956	4.04696	1.72354	0.748007	2.17284
glmU	103	1334.3	1373.19	1354.62	1354.04	0.354228	0.337585	0.347206	0.34634	0.692915	0.637298	0.655752	0.661988
ispU	117	1270.96	1301.3	1268.46	1280.24	0.345405	0.344292	0.348632	0.34611	0.625227	0.643834	0.639504	0.636188
tig	129	10967.1	11000.2	11087.3	11018.2	0.16421	0.1533	0.139504	0.152338	0.102777	0.179642	0.24012	0.17418
hchA	150	1437.53	1412.88	1395.62	1415.34	0.377645	0.363572	0.35976	0.366992	1.39759	0.856617	0.788033	1.01408
nuoA	173	2295.97	2298.98	2285.79	2293.58	0.246729	0.246655	0.246047	0.246477	0.569702	0.560324	0.552758	0.560928

### Sheet: 2 (0.5X)
Data:	Flow-cytometry (FITC-H channel) in AU
Media:	Diluted M9 media (0.5X)
Data processing:	Gating
Number of events:	> 40000
Number of biological repeats:		3
Gene	Distance between TSS	Mean				CV2				Skewness
		Replicate 1	Replicate 2	Replicate 3	Average	Replicate 1	Replicate 2	Replicate 3	Average	Replicate 1	Replicate 2	Replicate 3	Average
MG1655	0	1038.83	1042.43	1021	1034.09	0.403021	0.398942	0.402098	0.401354	0.489007	0.512024	0.474514	0.491848
fabI	3	1059.34	1049.31	1047.4	1052.02	0.716931	0.731274	0.724018	0.724074	3.28593	3.38183	3.39555	3.35444
ucpA	7	958.674	939.074	934.095	943.948	0.450273	0.457929	0.457679	0.455294	0.633866	0.394008	0.43358	0.487152
lysU	8	1396.27	1348.62	1313.42	1352.77	0.405514	0.415621	0.438714	0.41995	0.854642	0.84321	0.94119	0.879681
xdhA	8	883.038	866.584	875.15	874.924	0.502272	0.507183	0.506904	0.505453	0.355037	0.404434	0.370502	0.376658
csgD	9	1050.21	1022.19	1008.78	1027.06	0.437177	0.461443	0.461402	0.453341	0.720365	0.822382	0.687193	0.743313
osmC	10	897.964	889.597	896.419	894.66	0.480267	0.487643	0.469826	0.479245	0.38404	0.417549	0.37305	0.391546
fadR	11	1105.69	1085.43	1083.9	1091.67	0.408336	0.413446	0.409443	0.410408	0.548005	0.546163	0.514978	0.536382
cirA	13	928.989	916.135	904.164	916.429	0.464295	0.471516	0.469845	0.468552	0.466343	0.43912	0.392559	0.432674
bhsA	14	865.076	850.551	854.995	856.874	0.500843	0.516137	0.50889	0.508623	0.336793	0.333578	0.376408	0.348927
serC	16	1368.95	1264.21	1306.94	1313.37	0.757612	0.778265	0.75293	0.762936	1.8433	1.77833	1.80556	1.80906
sohB	17	947.705	958.019	941.532	949.086	0.47079	0.457866	0.47559	0.468082	0.532479	0.522561	0.543044	0.532695
fkpA	26	928.281	909.434	911.114	916.276	0.471422	0.477609	0.470068	0.473033	0.443349	0.421713	0.416378	0.427147
pfkB	28	983.225	959.878	969.295	970.799	0.510955	0.518198	0.517039	0.515398	2.38673	2.36447	2.69968	2.48363
mfd	36	1029.71	1016.39	1020.71	1022.27	0.453864	0.465003	0.445145	0.454671	0.692121	0.733549	0.588457	0.671375
gpmA	38	3774.97	3732.57	3690.26	3732.6	0.204503	0.207826	0.211421	0.207917	0.708191	0.708666	0.70401	0.706956
acnB	45	979.341	955.04	951.75	962.044	1.24045	1.1188	1.08418	1.14781	6.31824	6.37038	5.84094	6.17652
pfkA	48	4521.51	4514.1	4507.96	4514.52	0.373829	0.3824	0.390269	0.382166	1.30468	1.25835	1.28047	1.28117
ugpB	48	893.383	865.219	883.521	880.708	0.485135	0.506104	0.483721	0.491653	0.391721	0.422905	0.399973	0.404866
cspA	51	6545.89	6503.8	6382.39	6477.36	0.263753	0.273254	0.272634	0.269881	1.16974	1.38552	1.20425	1.25317
dapB	55	1190.64	1162.52	1158.68	1170.61	0.371254	0.385338	0.3787	0.378431	0.537526	0.541722	0.539932	0.539727
phoH	73	959.704	933.077	932.971	941.917	0.495925	0.480834	0.476859	0.484539	0.917469	0.635893	0.492545	0.681969
aspS	84	1738.75	1688.94	1676.63	1701.44	0.313664	0.296278	0.306064	0.305335	1.25636	0.682993	0.676199	0.87185
bolA	85	1494.64	1491.63	1478.76	1488.34	0.323748	0.318636	0.331188	0.324524	0.635054	0.602631	0.616486	0.618057
gltA	97	1703.69	1648.22	1648.66	1666.86	0.308399	0.323118	0.316081	0.315866	0.653881	0.709605	0.731353	0.69828
cspI	100	856.437	849.635	851.174	852.415	0.522193	0.522262	0.525149	0.523201	0.433975	0.441037	0.412902	0.429305
glmU	103	1164.1	1158.03	1145.98	1156.04	0.399976	0.396351	0.400609	0.398979	0.618613	0.602745	0.606712	0.609357
ispU	117	1077.2	1064.46	1037.86	1059.84	0.417331	0.408854	0.420033	0.415406	0.669125	0.605178	0.608405	0.62757
tig	129	8096.69	7952.98	7924.78	7991.48	0.138301	0.140693	0.142147	0.14038	0.343818	0.406023	0.434855	0.394899
hchA	150	1220.81	1189.12	1181.97	1197.3	0.397061	0.408749	0.405657	0.403823	0.763294	0.716169	0.703558	0.727674
nuoA	173	1579.25	1574.86	1549.28	1567.8	0.303974	0.303602	0.316345	0.307974	0.585725	0.58683	0.618219	0.596925

### Sheet: 3 (1X)
Data:	Flow-cytometry (FITC-H channel) in AU
Media:	M9 media (1X)
Data processing:	Gating and Background subtraction
Number of events:		> 40000
Number of biological repeats:			3
Genes marked in red removed from further data analysis
Gene	Distance between TSS	1X
		Mean	CV2	Skewness
fabI	3	648.303	8.21486	5.01096
ucpA	7	0	0	0
lysU	8	1200.54	0.719428	1.00454
xdhA	8	23.4685	53.5464	11.2652
csgD	9	41.813	37.5826	17.6098
osmC	10	0	0	0
fadR	11	244.776	2.63073	2.25435
cirA	13	0	0	0
bhsA	14	11.911	7.4147	410.016
serC	16	299.479	6.8338	3.2922
sohB	17	191.729	3.20565	2.74805
fkpA	26	41.9561	24.6156	3.63977
pfkB	28	10.5025	310.123	7.43841
mfd	36	104.747	6.60508	3.04298
gpmA	38	2798.48	0.372771	0.763235
acnB	45	2820.64	0.384735	1.00691
pfkA	48	955.959	0.980374	1.3523
ugpB	48	0	0	0
cspA	51	7987.48	0.288102	1.78332
dapB	55	293.885	1.99646	1.97891
phoH	73	95.4727	6.20397	3.79609
aspS	84	865.381	0.942085	1.07286
bolA	85	394.09	2.06615	1.77471
gltA	97	1246.58	0.670135	1.01263
cspI	100	0	0	0
glmU	103	279.614	2.3675	2.1242
ispU	117	205.818	2.77674	2.63723
tig	129	9943.77	0.182376	0.173801
hchA	150	340.918	2.4603	3.17982
nuoA	173	1219.16	0.569798	0.850235

### Sheet: 4 (0.5X)
Data:	Flow-cytometry (FITC-H channel) in AU
Media:	Diluted M9 media (0.5X)
Data processing:		Gating and Background subtraction
Number of events:		> 40000
Number of biological repeats:			3
Genes marked in red removed from further data analysis
Gene	Distance between TSS	0.5X
		Mean	CV2	Skewness
fabI	3	17.9303	1157.47	9.98949
ucpA	7	0	0	0
lysU	8	318.679	3.33368	2.30021
xdhA	8	0	0	0
csgD	9	0	0	0
osmC	10	0	0	0
fadR	11	57.5861	18.0666	3.08198
cirA	13	0	0	0
bhsA	14	0	0	0
serC	16	279.278	11.3768	3.11183
sohB	17	0	0	0
fkpA	26	0	0	0
pfkB	28	0	0	0
mfd	36	0	0	0
gpmA	38	2698.51	0.338785	0.863556
acnB	45	0	0	0
pfkA	48	3480.44	0.607525	1.3878
ugpB	48	0	0	0
cspA	51	5443.27	0.367626	1.32629
dapB	55	136.525	4.79047	2.36574
phoH	73	0	0	0
aspS	84	667.353	1.02251	1.96896
bolA	85	454.254	1.40343	1.52949
gltA	97	632.767	1.11926	1.44947
cspI	100	0	0	0
glmU	103	121.946	6.9941	2.94891
ispU	117	25.7518	56.4698	8.56779
tig	129	6957.39	0.176319	0.419071
hchA	150	163.208	5.61678	3.15138
nuoA	173	533.708	1.15009	1.35803

### Sheet: 5 (1X)
Data:	Flow-cytometry (FITC-H channel) in AU
Media:	M9 media (1X)
Data processing:		Gating, Background Subtraction, and Protein number conversion (sf = 0.09)
Number of events:		> 40000
Number of biological repeats:			3
Genes marked in red removed from further data analysis
Gene	Distance between TSS (bp)	Mean	CV2	Skewness
fabI	3	58.3472	8.21486	5.01096
ucpA	7	0	0	0
lysU	8	108.049	0.719428	1.00454
xdhA	8	2.11216	53.5464	11.2652
csgD	9	3.76317	37.5826	17.6098
osmC	10	0	0	0
fadR	11	22.0298	2.63073	2.25435
cirA	13	0	0	0
bhsA	14	1.07199	7.4147	410.016
serC	16	26.9531	6.8338	3.2922
sohB	17	17.2556	3.20565	2.74805
fkpA	26	3.77604	24.6156	3.63977
pfkB	28	0.945229	310.123	7.43841
mfd	36	9.42722	6.60508	3.04298
gpmA	38	251.863	0.372771	0.763235
acnB	45	253.857	0.384735	1.00691
pfkA	48	86.0363	0.980374	1.3523
ugpB	48	0	0	0
cspA	51	718.873	0.288102	1.78332
dapB	55	26.4497	1.99646	1.97891
phoH	73	8.59254	6.20397	3.79609
aspS	84	77.8843	0.942085	1.07286
bolA	85	35.4681	2.06615	1.77471
gltA	97	112.192	0.670135	1.01263
cspI	100	0	0	0
glmU	103	25.1653	2.3675	2.1242
ispU	117	18.5236	2.77674	2.63723
tig	129	894.939	0.182376	0.173801
hchA	150	30.6826	2.4603	3.17982
nuoA	173	109.724	0.569798	0.850235

### Sheet: 6 (0.5X)
Data:	Flow-cytometry (FITC-H channel) in AU
Media:	Diluted M9 media (0.5X)
Data processing:		Gating, Background Subtraction, and Protein number conversion (sf = 0.09)
Number of events:		> 40000
Number of biological repeats:			3
Genes marked in red removed from further analysis
Gene	Distance between TSS (bp)	Mean	CV2	Skewness
fabI	3	1.61373	1157.47	9.98949
ucpA	7	0	0	0
lysU	8	28.6812	3.33368	2.30021
xdhA	8	0	0	0
csgD	9	0	0	0
osmC	10	0	0	0
fadR	11	5.18275	18.0666	3.08198
cirA	13	0	0	0
bhsA	14	0	0	0
serC	16	25.135	11.3768	3.11183
sohB	17	0	0	0
fkpA	26	0	0	0
pfkB	28	0	0	0
mfd	36	0	0	0
gpmA	38	242.866	0.338785	0.863556
acnB	45	0	0	0
pfkA	48	313.239	0.607525	1.3878
ugpB	48	0	0	0
cspA	51	489.894	0.367626	1.32629
dapB	55	12.2872	4.79047	2.36574
phoH	73	0	0	0
aspS	84	60.0618	1.02251	1.96896
bolA	85	40.8829	1.40343	1.52949
gltA	97	56.949	1.11926	1.44947
cspI	100	0	0	0
glmU	103	10.9752	6.9941	2.94891
ispU	117	2.31767	56.4698	8.56779
tig	129	626.165	0.176319	0.419071
hchA	150	14.6887	5.61678	3.15138
nuoA	173	48.0338	1.15009	1.35803
