## Supplementary material for "Analytical kinetic model of native tandem promoters in *E. coli*": Single promoter genes' protein statistics table

### Sheet: 1 (1X)  
Data:	Flow-cytometry (FITC-H channel) in AU
Media:	M9 media (1X)
Data processing:	Gating
Number of events:	> 40000
Number of biological repeats:		3
Gene	Mean				CV2				Skewness
	Replicate 1	Replicate 2	Replicate 3	Average	Replicate 1	Replicate 2	Replicate 3	Average	Replicate 1	Replicate 2	Replicate 3	Average
MG1655	1074.26	1086.34	1062.67	1074.42	0.393525	0.379387	0.395974	0.389629	0.560044	0.52662	0.560214	0.548959
aldA	4590.69	4533.11	4483	4535.6	0.349135	0.34437	0.345117	0.346208	1.2696	1.2598	1.26929	1.26623
elaB	5687.33	5495.55	5436.33	5539.74	0.970762	1.02145	1.03582	1.00934	1.2477	1.25112	1.31683	1.27188
feoA	1705.43	1710.7	1698.72	1704.95	0.281365	0.283925	0.278157	0.281149	0.6141	0.623199	0.607266	0.614855
gcvT	2157.32	2081.41	2099.05	2112.59	0.29472	0.295219	0.300424	0.296788	0.777521	0.817807	0.798728	0.798018
glpD	2033.07	1980.23	1986.39	1999.9	0.468621	0.508835	0.522421	0.499959	2.63762	2.75005	2.86929	2.75232
pepN	1922.07	2083.27	2026.29	2010.54	0.262344	0.258118	0.261749	0.260737	0.637205	0.653704	0.672767	0.654559
wrbA	3168.97	3124.89	2993.9	3095.92	0.415143	0.40757	0.424688	0.4158	2.11055	2.10355	2.25765	2.15725
ybeL	2001.38	1959.22	1928.91	1963.17	0.317171	0.321221	0.325628	0.32134	0.930463	0.93896	0.918897	0.92944
ydfG	2290.83	2237.81	2286.77	2271.8	0.247664	0.252692	0.250718	0.250358	0.645852	0.684475	0.654955	0.661761
yjbQ	1419.33	1343.5	1361.41	1374.75	0.31304	0.324545	0.325084	0.320889	0.717477	0.679483	0.673625	0.690195

### Sheet: 2 (1X)
Data:	Flow-cytometry (FITC-H channel) in AU
Media:	M9 media (1X)
Data processing:	Gating and Background subtraction
Number of events:		> 40000
Number of biological repeats:			3
Gene	1X
	Mean	CV2	Skewness
aldA	3461.18	0.557072	1.3871
elaB	4465.31	1.52983	1.29879
feoA	630.528	0.924682	1.296
gcvT	1038.17	0.811901	1.28333
glpD	925.476	1.80754	3.95502
pepN	936.121	0.690406	1.15871
wrbA	2021.49	0.865162	2.55415
ybeL	888.745	0.99845	1.5928
ydfG	1197.38	0.58755	1.04241
yjbQ	300.323	1.73663	2.59343

### Sheet: 3 (1X)
Data:	Flow-cytometry (FITC-H channel) in AU
Media:	M9 media (1X)
Data processing:		Gating, Background Subtraction, and Protein number conversion (sf = 0.09)
Number of events:		> 40000
Number of biological repeats:			3
Gene	Mean	CV2	Skewness
aldA	311.506	0.557072	1.3871
elaB	401.878	1.52983	1.29879
feoA	56.7475	0.924682	1.296
gcvT	93.4352	0.811901	1.28333
glpD	83.2929	1.80754	3.95502
pepN	84.2509	0.690406	1.15871
wrbA	181.935	0.865162	2.55415
ybeL	79.9871	0.99845	1.5928
ydfG	107.764	0.58755	1.04241
yjbQ	27.029	1.73663	2.59343
